# Population ecology and potential biogeochemical impacts of ssDNA and dsDNA soil viruses along a permafrost thaw gradient

**DOI:** 10.1101/2023.06.13.544858

**Authors:** Gareth Trubl, Simon Roux, Mikayla A. Borton, Arvind Varsani, Yueh-Fen Li, Christine Sun, Ho Bin Jang, Ben J. Woodcroft, Gene W. Tyson, Kelly C. Wrighton, Scott R. Saleska, Emiley A. Eloe-Fadrosh, Matthew B. Sullivan, Virginia I. Rich

## Abstract

Climate change is disproportionately warming northern peatlands, which may release large carbon stores via increased microbial activity. While there are many unknowns about such microbial responses, virus roles are especially poorly characterized with studies to date largely restricted to “bycatch” from bulk metagenomes. Here, we used optimized viral particle purification techniques on 20 samples along a highly contextualized peatland permafrost thaw gradient, extracted and sequenced viral particle DNA using two library kits to capture single-stranded (ssDNA) and double-stranded (dsDNA) virus genomes (40 total viromes), and explored their diversity and potential ecosystem impacts. Both kits recovered similar dsDNA virus numbers, but only one also captured thousands of ssDNA viruses. Combining these data, we explored population-level ecology using genomic representation from 9,560 viral operational taxonomic units (vOTUs); nearly a 4-fold expansion from permafrost-associated soils, and 97% of which were novel when compared against large datasets from soils, oceans, and the human gut. *In silico* predictions identified putative hosts for 44% (4,149 dsDNA + 17 ssDNA) of the identified vOTUs spanning 2 eukaryotic, 12 archaeal, and 30 bacterial phyla. The recovered vOTUs encoded 1,684 putative auxiliary metabolic genes (AMGs) and other metabolic genes carried by ∼10% of detected vOTUs, of which 46% were related to carbon processing and 644 were novel. These AMGs grouped into five functional categories and 11 subcategories, and nearly half (47%) of the AMGs were involved in carbon utilization. Of these, 112 vOTUs encoded 123 glycoside hydrolases spanning 15 types involved in the degradation of polysaccharides (e.g., cellulose) to monosaccharides (e.g., galactose), or further monosaccharide degradation, which suggests virus involvement in myriad metabolisms including fermentation and central carbon metabolism. These findings expand the scope of viral roles in microbial carbon processing and suggest viruses may be critical for understanding the fate of soil organic carbon in peatlands.
