## Supplementary Table 2 for "Population ecology and potential biogeochemical impacts of ssDNA and dsDNA soil viruses along a permafrost thaw gradient"

### Sheet: Samples
Table S2. Sample preparation and sequencing information
Sample name	Other name	Sample type	Ecosystem	DNA concentration	Nextera XT			Accel-NGS 1S Plus			Sequencing	Reads download
					Rounds of PCR	# bp (filtered)	SRA Run id(s)	Rounds of PCR	# bp (filtered)	SRA Run id(s)
P.10.14	P_Mid_2016_S	Virus fraction	Soil – peatland – Palsa	0.03 ng/µL	18	31740388343	SRR8694728	18	38246043566	SRR8694729	HiSeq-2000 1TB 2x151	https://genome.jgi.doe.gov/portal/pages/dynamicOrganismDownload.jsf?organism=P1014ViralMetaG_FD
P.30.34	P_XD_2016_S	Virus fraction	Soil – peatland – Palsa	0.36 ng/µL	18	35347365783	SRR8693971	18	27297876151	SRR8693972	HiSeq-2000 1TB 2x151	https://genome.jgi.doe.gov/portal/pages/dynamicOrganismDownload.jsf?organism=P3034ViralMetaG_FD
B.1.5	B_Sur_2017_S	Virus fraction	Soil – peatland – Bog	0.06 ng/µL	18	20754123190	SRR8693952	18	21215556160	SRR8693951	HiSeq-2500 1TB 2x151	https://genome.jgi.doe.gov/portal/pages/dynamicOrganismDownload.jsf?organism=B15ViralMetaG_FD
B.10.14	B_Mid_2016_S	Virus fraction	Soil – peatland – Bog	0.03 ng/µL	18	25847858735	SRR8693973	18	23024769496	SRR8693974	HiSeq-2500 1TB 2x151	https://genome.jgi.doe.gov/portal/pages/dynamicOrganismDownload.jsf?organism=B1014ViralMetaG_FD
B.20.24	B_Deep_2017_S	Virus fraction	Soil – peatland – Bog	0.06 ng/µL	12	23171245725	SRR8695230	12	25798841805	SRR8695231	HiSeq-2500 1TB 2x151	https://genome.jgi.doe.gov/portal/pages/dynamicOrganismDownload.jsf?organism=B2024ViralMetaG_FD
B.30.34	B_XD_2016_S	Virus fraction	Soil – peatland – Bog	0.05 ng/µL	18	27028592143	SRR8693950	18	23790123172	SRR8693949	HiSeq-2500 1TB 2x151	https://genome.jgi.doe.gov/portal/pages/dynamicOrganismDownload.jsf?organism=B3034ViralMetaG_FD
F.1.5	F_Sur_2017_S	Virus fraction	Soil – peatland – Fen	0.06 ng/µL	18	33673700085	SRR8693969	18	23924786421	SRR8693970	HiSeq-2500 1TB 2x151	https://genome.jgi.doe.gov/portal/pages/dynamicOrganismDownload.jsf?organism=F15ViralMetaG_FD
B.10.14.2	B_Mid_2017_S	Virus fraction	Soil – peatland – Bog	0.06 ng/µL	18	22210158957	SRR8693976	18	23979418064	SRR8693975	HiSeq-2000 1TB 2x151	https://genome.jgi.doe.gov/portal/pages/dynamicOrganismDownload.jsf?organism=B10ViralMetaG_FD
F.1.5.2	F_Sur_2017_S_B	Virus fraction	Soil – peatland – Fen	0.23 ng/µL	12	30682532954	SRR8695233	15	23193364668	SRR8695232	HiSeq-2000 1TB 2x151	https://genome.jgi.doe.gov/portal/pages/dynamicOrganismDownload.jsf?organism=F152ViralMetaG_FD
F.1.5.2B	F_Sur_2017_S_C	Virus fraction	Soil – peatland – Fen	0.07 ng/µL	12	41209978640	SRR8693979	15	23577442441	SRR8693978	HiSeq-2000 1TB 2x151	https://genome.jgi.doe.gov/portal/pages/dynamicOrganismDownload.jsf?organism=F152BViralMetaG_FD
B.1.5.3	B_Sur_2017_S_B	Virus fraction	Soil – peatland – Bog	0.06 ng/µL	12	19739818408	SRR8695275	15	26685751402	SRR8695276	HiSeq-2000 1TB 2x151	https://genome.jgi.doe.gov/portal/pages/dynamicOrganismDownload.jsf?organism=B153ViralMetaG_FD
P.1-5.v2	P_Sur_2017_S	Virus fraction	Soil – peatland – Palsa	1.08 ng/µL	12	17552278050	SRR8676457	12	19158117706	SRR8676458	HiSeq-2000 1TB 2x151	https://genome.jgi.doe.gov/portal/pages/dynamicOrganismDownload.jsf?organism=P15v2ViralMetaG_FD
P.20-24.v2	P_Deep_2017_S	Virus fraction	Soil – peatland – Palsa	1.96 ng/µL	12	28554511406	SRR8676461	12	16745377468	SRR8676462	HiSeq-2000 1TB 2x151	https://genome.jgi.doe.gov/portal/pages/dynamicOrganismDownload.jsf?organism=P20ViralMetaG_FD
B.30-34.v2	B_XD_2017_S	Virus fraction	Soil – peatland – Bog	0.13 ng/µL	18	22645967071	SRR8676559	20	25345000753	SRR8676560	HiSeq-2000 1TB 2x151	https://genome.jgi.doe.gov/portal/pages/dynamicOrganismDownload.jsf?organism=B30ViralMetaG_FD
F.10-14.v2	F_Mid_2017_S	Virus fraction	Soil – peatland – Fen	0.08 ng/µL	18	31900431323	SRR8676590	18	27673261012	SRR8676591	HiSeq-2000 1TB 2x151	https://genome.jgi.doe.gov/portal/pages/dynamicOrganismDownload.jsf?organism=F10ViralMetaG_FD
F.20-24.v2	F_Deep_2017_S	Virus fraction	Soil – peatland – Fen	0.25 ng/µL	18	31024474504	SRR8676589	18	5919386718	SRR8676588	HiSeq-2500 1TB 2x151	https://genome.jgi.doe.gov/portal/pages/dynamicOrganismDownload.jsf?organism=F20ViralMetaG_FD
F.30-34.v2	F_XD_2017_S	Virus fraction	Soil – peatland – Fen	0.08 ng/µL	18	39494063225	SRR8676562	18	18472594362	SRR8676561	HiSeq-2500 1TB 2x151	https://genome.jgi.doe.gov/portal/pages/dynamicOrganismDownload.jsf?organism=F30ViralMetaG_FD
F.10-14.v2.2016	F_Mid_2016_S	Virus fraction	Soil – peatland – Fen	0.22 ng/µL	12	28278415153	SRR8676594	12	52477855835	SRR8676595	HiSeq-2500 1TB 2x151	https://genome.jgi.doe.gov/portal/pages/dynamicOrganismDownload.jsf?organism=F10ViralMetaG_2_FD
F.30-34.v2.2016	F_XD_2016_S	Virus fraction	Soil – peatland – Fen	0.06 ng/µL	18	27002523372	SRR8676593	12	19713586850	SRR8676592	HiSeq-2500 1TB 2x151	https://genome.jgi.doe.gov/portal/pages/dynamicOrganismDownload.jsf?organism=F30ViralMetaG_2_FD
P.10-14.v2	P_Mid_2017	Virus fraction	Soil – peatland – Palsa	0.2 ng/µL	12	25652656594	SRR8676597	12	35722523660	SRR8676596	HiSeq-2500 1TB 2x151	https://genome.jgi.doe.gov/portal/pages/dynamicOrganismDownload.jsf?organism=P10ViralMetaG_FD
