## Supplementary Table 4 for "Population ecology and potential biogeochemical impacts of ssDNA and dsDNA soil viruses along a permafrost thaw gradient"

### Sheet: Sheet1
Table S4. Global dataset information
Dataset	Abbreviation	Data type	No. of contigs	Reference	Characterization
Global Ocean Viromes 2.0	GOV2	viromes	488130	Roux et al. 2016	From 2009–2011, 90 samples were collected at 45 locations spanning each ocean and from surface, deep chlorophyll maximum, bottom of mixed layer when no deep chlorophyll maximum was observed, and mesopelagic layers.
Gut Virome Database	GVD	metagenomes/viromes	33242	Gregory et al. 2020	2,697 gut samples collected from 1,986 individuals from 16 countries. About 36% of the viral populations were from viromes, 53% from metagenomes and the rest were detected in both. About 98% were bacteriophages and the size threshold for vOTUs was 5kb or 1.5 kb and circular
Reference Sequences v204	RefSeq	Isolates	14256	O’Leary et al. 2016	The Reference Sequence (RefSeq) collection provides a comprehensive, integrated, non-redundant, well-annotated set of sequences; RefSeq includes isolate viral genomes from a variety of source environments (prokaryotic viruses in RefSeq v95)
Stordalen Mire Viromes 2.0	SMV2	viromes	9560	current paper	20 viromes (6 palsa, 6 bog, and 8 fen) with split DNA and amplified with Nextera XT or Accel 1S plus from Stordalen Mire field site near Abisko, Sweden collected in July 2016 and 2017
Marcell Experimental Forest	SPRUCE	metagenomes/viromes	4008	Ter Horst et al. 2021	87 metagenomes and 5 viromes from a boreal peatland in northern Minnesota sampled in June 2018
UC Davis Agricultural Field	Ag	metagenomes/viromes	4065	Santos-Medellin et al. 2021	Tomato agricultural field located in Davis, CA, USA (38°32′08″N, 121°46′22″W). 16 samples collected in fall 2017 for metagenomeics and viromics. All but three vOTUs were identified in viromes.
Green Butte Biological Soil Crusts	BioCrust	metagenomes	3627	Van Goethem et al. 2019	28 biocrust samples from the Green Butte Site near Canyonlands National Park (38°42′54.1′′N, 109°41′27.0′W, Moab, UT, USA) in 2014.
Stordalen Mire Metagenomes	SMM	metagenomes	1888	Emerson et al. 2018	187 metagenomes from Stordalen Mire field site near Abisko, Sweden collected in July 2010–2012; the 7 viromes were removed from this data because they are the same ones in Trubl et al. 2018
Stordalen Mire Viromes	SMV1	viromes	673	Trubl et al. 2018; Trubl et al. 2019	19 viromes (14 palsa, 3 bog, and 2 fen) from Stordalen Mire field site near Abisko, Sweden collected in July 2014 and 2015
Bonanza Creek	ICE-SIP	SIP-metagenomes	332	Trubl et al. 2021	23 stable isotope probing metagenomes from medium-heavy and heavy fractions
